# Targeting of the human nasal microbiota by secretory IgA antibodies

**DOI:** 10.1101/2022.08.31.505993

**Authors:** Rob van Dalen, Ahmed M. A. Elsherbini, Mareike Harms, Svenja Alber, Regine Stemmler, Andreas Peschel

**Affiliations:** Interfaculty Institute of Microbiology and Infection Medicine, Infection Biology, University of Tübingen, Tübingen, Germany

**Keywords:** mucosal immunology, secretory IgA, IgA-seq, metagenomics, nasal microbiome

## Abstract

The human nasal microbiome is critical for health and disease, since it is associated with the occurrence of respiratory disorders and hosting of opportunistic pathogens. The host therefore protects this vulnerable mucosal barrier from infection and maintains homeostasis of the microbiota through various mechanisms, including the production of secretory IgA (sIgA) antibodies. However, we currently lack a comprehensive understanding of how sIgA affects the nasal microbiota. Through IgA-seq analysis of nasal microbiome samples and sIgA deposition experiments using nasal sIgA from healthy volunteers, we identified which bacterial genera and species are targeted by sIgA on the level of the individual host. We observed that the amount of sIgA secreted into the nasal mucosa by the host varied substantially and was negatively correlated with the bacterial density. The interaction between mucosal sIgA antibodies and the nasal microbiome was highly individual, and was not dependent on the microbiome composition, or the age or gender of the host. Importantly, we showed that for the clinically relevant opportunistic pathogen *S. aureus*, sIgA reactivity was in part the result of epitope-independent interaction of sIgA with the antibody binding protein SpA through binding of sIgA Fab regions. This study thereby offers a first comprehensive insight of targeting of nasal microbiota by sIgA antibodies, which may help to better understand the shaping and homeostasis of the nasal microbiome by the host and offer new targets for intervention in disease-associated microbiota.
