## Supplementary file for "Targeting of the human nasal microbiota by secretory IgA antibodies"

### Sheet: Species-level
Genus or species	X201	X203	X211	X213	X214	X215	X216	X217	X218	X219	X220	X221	X222	X223	X224	X225	X226	X227	X228	X229	X230	X231	X232	X233	X234	X235	X236	X237	X238	X239	X240	X241	X242	X243	X244	X245	X246	X247	X248	X249	X250	X251	X252	X253	X254	X255	X256	X257	X259
Actinomyces	-0.68694		-0.355129			-0.443762	0.35559	0.447963	0.138293						0.470394		0.231641					-0.653198	-0.259947	0.637742			-0.547712	-0.607925		0.214316		-0.483491		0.187504	-0.513872				-0.684659				-0.732024					-0.527867	0.550289
Actinomyces georgiae																			-0.543961
Actinomyces israelii																		0.443571															-0.540652
Actinomyces lingnae																																																	-0.557414
Actinomyces naeslundii																																			-0.563124
Actinomyces odontolyticus																				-0.55415																-0.56849								0.40053
Actinomyces HMT 169																																																0.436133
Actinomyces HMT 172																																																-0.55152
Actinomyces HMT 175		-0.546424	0.277948											0.520723						-0.516272				0.0728916							-0.508776		0.451619	0.261015				-0.630576			-0.552493			-0.463389	0.413902	0.462471		0.466421
Actinomyces HMT 896												0.388056
Mobiluncus mulieris																									0.425916
Peptidiphaga HMT 183																											-0.418363
Kytococcus sedentarius		-0.583738		0.278388																											-0.615375						0.327013					0.48169
Dietzia cinnamea								0.435898																											-0.508475												0.400174	-0.676393
Kocuria	-0.55966																										-0.49885
Kocuria palustris														-0.38431		-0.571011											-0.525071
Kocuria rhizophila			0.458276													-0.49425		-0.79241			-0.540796		-0.506787																				-0.499462					-0.587547
Micrococcus luteus			-0.38188	0.441991	0.589193	-0.597235	0.255591			-0.351666					-0.0874214	-0.536012	0.463311	0.0877458	-0.379047			0.39236	0.315377					-0.365087		-0.765804	-0.679054				-0.0991068	-0.623416					-0.405766	-0.0296281	0.234899				0.305199		-0.656747
Rothia aeria																													-0.598498								-0.168434
Corynebacterium	-0.524803	-0.634948		0.0788402			0.322622	-0.463575	0.329345		0.476204	0.276042					-0.059735		0.199203	-0.470092		0.0835775	0.333907	0.549585	0.505199		-0.424749	0.454399		0.32902	-0.368112				-0.503265		0.310926		-0.113333	-0.226747	0.439968	0.0775273	-0.587913	-0.299459	0.0595994		0.168052	-0.515075
Corynebacterium accolens	-0.0218778			-0.0191919	-0.299276			0.253731	-0.12357	0.0450589	-0.528521	0.506533		0.083221	-0.170547	-0.0485514			-0.243394		-0.63783			-0.10168	-0.425117	-0.0419025	0.754809	-0.532986	0.011318		-0.0999758	-0.178064	0.729284	0.249025	0.161609		-0.177799	-0.763504	-0.212217	0.469197		-0.0204692	0.585498			-0.767454	0.0146738	0.633388	0.633408
Corynebacterium afermentans																									0.314764
Corynebacterium amycolatum	0.545616
Corynebacterium appendicis		0.328129																					0.304382
Corynebacterium aurimucosum	0.452316																						-0.561908			0.548342				0.218203
Corynebacterium durum											0.325052			-0.463828																																	-0.492043
Corynebacterium jeikeium																																			-0.566677									-0.446354
Corynebacterium kroppenstedtii	-0.00363129			0.556244	-0.65658			0.49046	-0.276317			-0.29242	0.621523				0.562847			-0.596388			0.370408	-0.56196	0.47778		0.533701			-0.526598	0.0233405	-0.487571	-0.602586		-0.695082		-0.481709			0.347473				0.508725	0.477678	0.507179	-0.684133		0.0689102
Corynebacterium macginleyi						-0.638566																													-0.610105							0.520469
Corynebacterium matruchotii																							0.313419															0.121687
Corynebacterium minutissimum																																											-0.480844
Corynebacterium mucifaciens																																	0.43406											0.49783
Corynebacterium pilbarense																																				-0.548231
Corynebacterium propinquum				0.665015									0.709585							-0.670592								0.301531	0.638955			0.582772	0.540285		0.176597		-0.162764		-0.245792			-0.0486436				-0.586815	0.0417377
Corynebacterium pseudodiphtheriticum														-0.620398			-0.088159
Corynebacterium simulans	-0.0946379	-0.682077	-0.600456	0.57678	0.603054	-0.726152	-0.387979	-0.0691742	0.605278		0.586735						0.546393	0.583311	0.0185505	-0.575946		0.530145	-0.540843	0.0748047			-0.177653	-0.352342	-0.652286	0.430025	0.0818345			0.457355	-0.176799		0.632938		-0.698395	-0.22793	-0.721383		-0.386385	-0.364171	-0.00594818	-0.137095		-0.0601183
Corynebacterium HMT 207											0.495327				0.523914															0.281788								-0.780814
Corynebacterium tuberculostearicum	0.474926	-0.693854	0.312715			0.522632	-0.654787						-0.564758	-0.623274					-0.617691		0.592604						-0.161167				-0.698907					-0.230302								0.634839	-0.473544				-0.686655
Turicella otitidis		-0.669697			0.536626																									0.204509																	-0.652953
Lawsonella clevelandensis							-0.477638
Mycobacterium					0.456526												0.583408
Mycobacterium neoaurum			0.235729																			0.504381		-0.457428									0.499029										-0.52154			-0.68129	0.540556	0.516524
Brevibacterium paucivorans																									0.405555
Dermabacter hominis														-0.538602																																		0.44944
Arsenicicoccus bolidensis																															0.62079					-0.47957
Janibacter indicus		-0.477573			0.471381	-0.681992			-0.562385																				-0.601517						-0.419491	-0.550037	-0.0553675					0.357829							0.480328
Microbacterium		-0.564079			0.26684			-0.535771	0.117082						0.411944				0.496544					-0.472284	0.429551		-0.497083	-0.592013		0.208848			-0.712698	0.216954		0.271698					-0.710094		-0.522972					-0.282541
Microbacterium flavescens				0.507318			-0.567135				0.415427					-0.577711			0.337171				0.507116	0.519685								-0.365823	-0.375624		-0.569481	0.272986							-0.487504					-0.554071
Microbacterium ginsengisoli	-0.543617	-0.118125	0.420457	0.451009	0.530353	-0.488429	-0.314375	-0.565195	0.534743							-0.491921	0.513173	0.420572	0.527013		-0.521055		-0.561054	0.551999	0.542352		-0.732035	-0.166157		0.338399			-0.0359759	0.242544			0.486586		-0.647272	0.405663	-0.627992		-0.769696	0.42493			0.38322	0.43439	0.575947
Sanguibacter keddieii		-0.399534	0.276844	0.402585	0.477761	-0.305019															-0.514247
Cutibacterium																													-0.605856
Cutibacterium acnes	-0.0284278	0.0253231	-0.2559	-0.15992	-0.19139	-0.178684	-0.275427	-0.163244	-0.188688	0.0607998	-0.0713104	-0.280148	0.20251	0.0412238	-0.220532	0.123497	0.0494441	-0.0953611	-0.173842	-0.776219	0.00971491	-0.0962361	-0.201649	-0.0689929	0.592705	-0.0876111	-0.10258	0.0170904	-0.0453392	-0.277689	0.0169949	-0.212431	-0.0640005	-0.446453	-0.18195	-0.38491	-0.0604111	-0.425183	-0.151846	0.565768	0.326702	-0.11409	-0.162683	0.022249	-4.54e-05	-0.149227	-0.0928283	-0.112766	-0.0257806
Cutibacterium avidum	0.522785										0.561171				0.598384																								-0.552488										0.757071
Cutibacterium granulosum		0.0120908		0.483404			-0.598298		-0.548158		0.403396	0.313321		-0.468151		-0.564095				-0.487966	0.449115			-0.287593		-0.584744	-0.0270521	0.301531		0.318104			-0.0410494	0.272676		0.354147				0.461686				-0.416221			0.442109	-0.783069
Propionibacteriaceae HMT 915	-0.439662	-0.1664				0.00912171											0.619526				-0.699828				0.385066			0.504864							-0.108552					0.442795				0.151619
Propionibacteriaceae HMT 192							-0.569312	-0.515112	0.464355																0.417702		-0.562351	-0.643871		0.245207					-0.599932	0.370573	0.479833					-0.609154	-0.64637
Pseudopropionibacterium																							0.0214768					0.0684623
Pseudopropionibacterium HMT 194																															-0.375636
Bacteroidetes HMT 911																									0.40128
Bacteroides pyogenes																																								0.281994
Porphyromonas		-0.434461																									0.395698																-0.504876		0.532275
Tannerella HMT 808							-0.643957
Alloprevotella HMT 473																																		0.19397	0.42595			-0.644683					0.609024		-0.482956
Prevotella				0.383102		-0.171668			-0.0828666															-0.561146		-0.585958									-0.476714		0.353523				-0.546867		-0.672029
Prevotella aurantiaca																								0.399641
Prevotella bivia	-0.396812
Prevotella buccalis	-0.469063
Prevotella melaninogenica																																		-0.579652
Prevotella HMT 304																																											-0.658368
Prevotella HMT 443							-0.5762																					-0.451781
Flavitalea HMT 320					0.409472	0.541939		-0.530353													-0.523538																												-0.56547
Segetibacter aerophilus						0.485114
Bergeyella HMT 422	-0.0813478	-0.71477	-0.283882	0.637264	0.661658	-0.289307	-0.491944	-0.164747	0.134695	-0.558556	0.529447	0.392227	-0.375928	0.0999935			0.593502	-0.266138	0.57034			0.421971	0.381639	0.360581	-0.507154		-0.140594	-0.196432		0.357427	-0.0286257	-0.0520754		0.437826	-0.23545	-0.421692	0.139784		-0.274174	-0.580094	-0.80658	0.567221	-0.732407	-0.154927		-0.561568	-0.64042	0.463532
Capnocytophaga	-0.468228			0.495329	0.375893	-0.549235	-0.448554	-0.682974	-0.509943																			-0.160748							-0.415974						-0.120946		0.492339
Capnocytophaga HMT 338	-0.572946
Capnocytophaga HMT 863							-0.335103	-0.35379										0.478613				0.542966
Pedobacter					0.527798		-0.49612			-0.507613						-0.644492												0.00670466					-0.387079												0.545744
Pedobacter HMT 318					0.485482																																				-0.403272
Pedobacter HMT 321																																					0.465181
Pedobacter HMT 933					0.405146																							-0.540213
Anaerolineae HMT 439																												0.549627
Arthrospira platensis						0.450185								0.630393
Anoxybacillus flavithermus	-0.49722		-0.098452			-0.0220034	-0.764784								0.399282	0.515291	0.505234	0.394206	-0.695055		-0.17489	-0.288041	0.427553	0.425268	0.510654	0.603572	0.480319			-0.792039	0.00958443	-0.623616	0.51185	-0.562712	-0.368517	0.375423		-0.749763	-0.0890262	0.120539			-0.587576	-0.625265		-0.209094	-0.11765	-0.637264	0.0347618
Bacillus		-0.442532	0.32629			0.633812		0.377962								0.642656		-0.663915			-0.686732	-0.816346	-0.29333	0.343643	0.584864	0.688255		0.588796		-0.670406	0.131754		-0.294979	-0.740062		0.412594	-0.597476	-0.710805	0.544137	0.515742	-0.5667	-0.134243	0.566752		-0.0190642	-0.31502		-0.567976	0.4484
Bacillus anthracis																																					-0.307756
Bacillus clausii																			0.364342																					0.329436						0.61176
Bacillus subtilis		-0.413519	-0.254722	-0.647817		0.104615	-0.673945		-0.655013	-0.458008				0.0466291	-0.636212	0.437421			0.496544					-0.0914552						-0.817438	-0.120012		-0.215979	-0.570883		0.325906	-0.266873	0.150279	0.427203		-0.3896	-0.568469	-0.536736	0.429296		0.363764	0.532269	0.489459	-0.232987
Gemella																											-0.533095																					-0.634322
Gemella haemolysans														-0.475235																								-0.729163					0.541747	0.555438			0.526769
Gemella morbillorum				0.344444																																		-0.651964						0.551618
Gemella sanguinis								-0.628704																0.326823							-0.670173				0.27824														-0.436659
Brochothrix thermosphacta																				-0.530104				-0.650548				-0.633853
Listeria monocytogenes																				-0.53888					0.452684												0.370902				-0.491982
Paenibacillus				0.486305			-0.586197												0.385008									-0.608151															-0.34241		0.596762
Paenibacillus glucanolyticus																			0.119748																					0.31945
Paenibacillus phoenicis			-0.541687				-0.532598	0.4732									0.656621		0.427723				-0.512976	0.413396				0.621982		-0.649644			-0.664675		-0.477601							0.477176
Paenibacillus HMT 48																											-0.570388
Jeogalicoccus huakuii																															-0.581911
Staphylococcus	-0.0802463	-0.773714	-0.351054	0.671567	0.595957	-0.0324854	-0.234053	-0.197195	-0.170611	-0.730895	-0.685562	-0.294372	0.119225	-0.0725352	-0.189329	0.00164792	0.0226061	-0.0805789	-0.702572	0.245723	0.145053	0.205379	-0.0982056	-0.152469	0.0502254	-0.357336	-0.775967	-0.109906	-0.545024	-0.280982	0.226704		-0.255594	-0.442276	0.400159	0.535482	-0.169375	-0.585184	0.0292007	-0.419297	-0.824714	-0.631351	0.527105	0.0293195	-0.0422484			0.587642	-0.675383
Staphylococcus aureus	0.0894325	-0.568165	0.336923	0.492718	-0.370749	-0.575122			-0.148893						0.456373	-0.586085						0.589147			0.41679		-0.0706501	0.515961		-0.849141		0.0529138	0.0291816		0.647511	0.50578	0.0627051	0.319789					0.031928	-0.823682				0.374181	-0.574117
Staphylococcus auricularis	0.45142							0.419831																																0.378215
Staphylococcus capitis	0.0312351		0.336365	0.505432	0.434897	-0.0808262	0.348522	-0.647773	-0.587054			0.392597	0.797696	0.165379	0.48206	-0.526511		0.511851	-0.710037	0.640014	0.511285	0.591657			0.442057	-0.607227	-0.595249	0.567401					-0.561693	-0.394529	-0.699583	0.38039			-0.0769878	-0.719984		-0.486631			0.361384			0.324982
Staphylococcus caprae		-0.252851		0.119476					0.0945421	-0.226171				-0.213204	0.0683771				-0.205843			0.125371		0.0728916	-0.257593	0.0591005	-0.3102	-0.117436			0.0775099				-0.108394		-0.142912		0.223131	-0.361278	-0.306987	-0.168229			-0.160388
Staphylococcus cohnii			-0.539881																												-0.755154
Staphylococcus epidermidis	0.0527127			-0.701652	0.626554	-0.747186	0.478141	-0.654275	-0.704439	0.789777	0.724922	0.455066		-0.744033	0.628668	-0.628748		0.643372	-0.138459	-0.745047	-0.643301	0.680872	-0.924069	-0.0832906	0.617335	0.634657	0.649394	0.129183	0.636487	-0.234767	-0.63848	0.396852	-0.176126	0.333099	0.778561	-0.0946508	-0.0872362	0.493105	0.531743	0.54928		-0.0437168	-0.0734764	0.65671	-0.0640449	-0.070862	-0.057432	-0.0817659	-0.000545362
Staphylococcus hominis	0.555115			0.537322		-0.724864	-0.400003	-0.0875328		-0.598557	-0.613888							0.54544	0.503475	-0.684977							0.537091			0.395772	-0.656443							0.256167					-0.54593		-0.590373
Staphylococcus lugdunensis				0.55751	-0.705358		-0.313779		-0.612552				0.643483	0.544224		-0.59984		0.446283				0.64647	-0.678967	-0.165229	0.53229	-0.621942		0.603882		-0.130204		0.125527	-0.107029		0.225388	0.56875	-0.0573268	-0.173586	-0.566944	0.577578			0.640376	-0.580938	-0.709472				-0.0494474
Staphylococcus warneri	-0.571679					-0.637481							-0.508347					0.410427								0.373967		0.119744						-0.527511
Aerococcus viridans															0.489792			-0.777307																	-0.473997						-0.465565		-0.587913
Dolosigranulum pigrum									-0.615387
Granulicatella						-0.624871																						0.55796
Granulicatella adiacens			0.242581					-0.682813																									-0.516934												-0.558504			0.264768	0.519172
Granulicatella elegans					0.431689																			-0.683179							0.509805							-0.682262
Lactococcus lactis	0.0899584		-0.492535	0.511331	0.42699	-0.619669	-0.535929	0.161849			-0.0632542			-0.358745							-0.516929	0.519467		-0.538887						-0.532661														0.559811
Streptococcus			0.360618	0.527837	-0.620714	0.553237		-0.0714758				-0.629517		0.484183	-0.332275								0.462678						0.129502						-0.723251			-0.753045				0.14525		0.756988	0.495075	0.621495	0.157458	0.000465269	-0.224068
Streptococcus australis																				-0.509339															-0.590838
Streptococcus cristatus clade 578			0.280113																				-0.610215																								0.454626
Streptococcus infantis clade 638								-0.729897	-0.532756																							-0.388135													-0.615206		-0.643528	-0.625121
Streptococcus mitis					0.470131		-0.6396				0.484195								-0.530062												0.599079		-0.574995	-0.192535	-0.560784			-0.734415					0.522019
Streptococcus oralis subsp. dentisani clade 58																0.568129
Streptococcus oralis subsp. dentisani clade 398		-0.657231															0.57483																		0.465251					0.477193
Streptococcus oralis subsp. oralis														-0.563311
Streptococcus parasanguinis clade 411																											-0.42876
Streptococcus salivarius																								0.519972										0.142608	0.310376		0.374753		0.436394
Streptococcus sanguinis			-0.400778			-0.54379			-0.491401		0.439762			-0.213204		0.51389								0.407317	0.406592			0.505794		0.363104								-0.822777					-0.474876
Streptococcus HMT 56								0.403926																									-0.494133
Streptococcus HMT 64																						0.527596		-0.576137
Streptococcus thermophilus	0.0701217	-0.686276	-0.400085	0.708243	0.688987	0.662975	-0.289215	-0.0736142	0.0226393	-0.89581	-0.0542776	0.688519	-0.84401	-0.837517		0.756043		0.818627	0.0813663	-0.861123		0.716447		-0.70646	0.590065	0.5088	-0.0694295	0.368231			-0.780138	0.0766594								0.446855			-0.671259	0.536589			-0.617936	-0.813853	-0.673589
Clostridiales HMT 402																									0.40963
Clostridiales HMT 876							-0.598809
Lachnoanaerobaculum umeaense																																							-0.566259
Lachnospiraceae HMT 96								-0.483275																											-0.509091
Lachnospiraceae HMT 100			0.188311
Anaerococcus							-0.475553												0.375288						0.32275																						-0.579579
Anaerococcus lactolyticus																									0.426327																			-0.531645
Anaerococcus octavius	-0.500754										0.445245	0.184926			0.588165	0.557977			-0.456517			-0.537717							0.583153							-0.179691			-0.462438		-0.415082	0.396573					0.273131
Anaerococcus prevotii								-0.490938											0.316229
Anaerococcus HMT 290																									-0.098727								0.351742																-0.545945
Anaerococcus HMT 295					0.362488																																					-0.469903
Finegoldia magna	0.548606		0.274023					0.517195			0.583821			-0.532286	0.653864	0.0970732			0.39781			0.538234		0.467649	0.520909				0.557296				0.537372	0.227452	0.106119	0.289262		-0.61424			-0.639391	-0.0287478		-0.400841	-0.297333	-0.556749	-0.108729		0.799553
Peptoniphilaceae HMT 929	0.480251																							0.347906	0.360859		0.48919									-0.425524
Peptoniphilus harei		-0.456723																							0.472636		-0.514054									0.350033
Peptoniphilus lacrimalis																									0.344596													0.151087
Peptoniphilus HMT 187	0.609173	-0.558583					-0.554498	0.379628			0.691162				0.746394		0.61216		-0.114938				-0.599872	-0.510363					0.0152225						0.529047	-0.277743			-0.293169	-0.571412	-0.427414	0.458268	-0.520815		-0.51093		-0.107071	0.0306917
Peptoniphilus HMT 375	-0.477758																							-0.522662
Peptostreptococcaceae HMT 950																												0.431511
Fastidiosipila sanguinis	0.487672
Erysipelothrix tonsillarum					-0.693981				0.42975												-0.343892						-0.123444									0.121913			-0.419102								0.53953		0.648319
Veillonellaceae	-0.492906					-0.581069		-0.666564																	0.470687			-0.494294							0.3612			-0.768774
Fusobacterium nucleatum subsp. polymorphum											-0.503281														0.453588
Fusobacterium periodonticum																																											-0.486429
Leptotrichia HMT 215																																													0.391553
Leptotrichia HMT 225												-0.672677
Micavibrio aeruginosavorus	-0.584686
Brevundimonas diminuta	-0.474696		0.240918	0.507691	0.343078	-0.608985	0.303252	-0.553168		-0.455174		-0.695388															-0.636649	-0.633515						-0.681179						0.335691					0.443851	-0.306279	0.57469	-0.667841
Caulobacter HMT 2								0.361338	0.307525		0.514651											0.365626		-0.625088							-0.475872					-0.631828		0.0506271		-0.476229
Afipia		-0.391595		0.499103													0.606302				-0.527369	-0.409072
Afipia broomeae																					-0.573789																											0.320743
Afipia genotype 4	-0.478507					-0.542984			0.432146
Bosea vestrisii							-0.657426										0.638931											-0.571142																	-0.530522	0.348191		-0.596088
Ochrobactrum anthropi	-0.356146	-0.379737					-0.603286								0.399282									0.492142												-0.524203
Agrobacterium tumefaciens	-0.445306			0.418489		-0.538836					4.34e-05												-0.522848	0.399641	0.426327		-0.533683																	0.419143
Mesorhizobium loti	-0.682426				0.47463																-0.665678						0.466494	-0.599084						-0.665297
Haematobacter missouriensis	-0.53891				0.406029																						-0.552557																-0.366975
Paracoccus yeei	-0.744902		0.260391	0.362017	-0.646688	-0.638296		-0.540872		-0.533322				-0.410415			0.744458	0.502587	0.485711	-0.677498				-0.0515619	0.469696	-0.671539	-0.59051			-0.554318	-0.638812	-0.50458	-0.0650562		-0.305533	-0.665028	0.445486	-0.631843	0.524063		-0.552945		-0.509972			0.117193	0.428413	0.0139499
Rhodobacter capsulatus	-0.631185				0.509058	-0.593693	0.259951				-0.478382													-0.584029				-0.677352						0.35527			0.444225		-0.113333		-0.357766				0.437415		-0.551334
Roseomonas											0.514651								0.389488			0.552695										-0.449622							-0.611195	0.391877					0.547329		0.470271
Roseomonas gilardii																																														0.627173
Roseomonas mucosa	-0.511594			-0.621476											0.547019		0.524425			-0.522693								-0.633346					-0.665549			-0.307394	0.523499		0.480993
Enhydrobacter aerosaccus	-0.195358	-0.500121	-0.371399			0.403983		0.406384	0.527169	-0.395427	-0.457376	-0.673568		0.577191	-0.599717	0.0884058	-0.172365	-0.165193		0.317258	-0.386021	-0.253398	-0.627808			0.309098	-0.0786289	-0.12225	-0.31067	-0.736392	0.0642757			-0.474776				-0.62162	0.58607					0.506565		0.00540875	0.0848592	0.619094	0.684678
Erythromicrobium ramosum					-0.620714
Novosphingobium panipatense				0.346845	0.458947																		-0.550086	-0.693037		0.350499
Porphyrobacter tepidarius					0.424896																-0.503841						-0.473663
Sphingomonas								0.514095																					-0.575813							0.396292			-0.586981				0.486006
Sphingomonas echinoides			0.259717																																		0.251177						-0.362586
Sphingomonas HMT 4		-0.584644	-0.509624			-0.402234						0.0500673		-0.505324
Achromobacter xylosoxidans					0.412784																																												-0.524162
Burkholderia cepacia		-0.519289	-0.478933		0.361026		-0.528991														-0.526899			0.51586	0.385066		-0.497083	-0.494294		-0.279002	-0.601016		-0.56904		0.499466			-0.569755						0.357224	-0.593426	0.357185	0.417563	-0.527013	0.527689
Cupriavidus gilardii																					-0.673248
Comamonas testosteroni																-0.754291			-0.445608
Delftia acidovorans																-0.539266
Leptothrix HMT 25				0.445863	0.523137																															0.419489											-0.49128
Schlegelella					0.30779			-0.487953									0.507288																0.388121
Schlegelella aquatica																					-0.562364
Schlegelella thermodepolymerans														-0.41442								0.444856	0.395519
Variovorax paradoxus																			0.211331						0.345642
Acidovorax		-0.451321					-0.370845																					-0.522712				-0.350703			-0.501389
Kingella denitrificans																						0.415166
Neisseria																																			-0.549592			-0.557627						0.509996	0.568175
Neisseria flavescens																						0.385996
Neisseria subflava																																												0.43546
Neisseriaceae HMT 327														-0.485317						-0.439882						0.397797	0.390326				0.424195				-0.639336	-0.503966							-0.564072		0.00293376
Campylobacter concisus																																														0.566648
Campylobacter gracilis																																						-0.420333					-0.508306
Campylobacter ureolyticus																									0.342466
Cardiobacterium valvarum																					-0.511479
Enterobacter																			0.147348
Enterobacter cancerogenus																												-0.537701
Enterobacter hormaechei																			0.689194
Escherichia coli								-0.487953								-0.438073			0.318879			0.405174		-0.410159	0.332177									0.131978				0.268662	-0.476091				0.462769	0.454925	-0.518951	0.382244	-0.500707		0.395707
Klebsiella aerogenes																0.633771
Klebsiella pneumoniae				0.417444															0.628371
Yersinia pestis																																										0.482178	0.497649	0.52359		0.406643
Haemophilus parainfluenzae								-0.611121																	0.273847																			0.428225
Acinetobacter																-0.812451			-0.431191					-0.517409		-0.525854					-0.55437			0.0912497							-0.449315
Acinetobacter baumannii																-0.720243
Acinetobacter johnsonii	0.0182175							-0.00536695	-0.0771521		-0.518434	0.309567	-0.543002	-0.322359		-0.237235		0.511011	0.471085	-0.572962				-0.407801															-0.470055	0.329436			-0.608211	0.357224				-0.50682	0.0456145
Acinetobacter lwoffii	-0.494781		0.201158													-0.189203							-0.580237																								-0.591475
Moraxella lincolnii								-0.534891
Moraxella nonliquefaciens									-0.652219													-0.73325							0.474217
Moraxella osloensis				-0.485799								0.34775								-0.540785										-0.582846				-0.582119		0.242697			0.601217
Pseudomonas				0.374929	0.292994	0.408973			0.479302																0.457403																			0.0868326
Pseudomonas aeruginosa																						0.44569
Pseudomonas fluorescens																												-0.38194							-0.263884	-0.47957
Pseudomonas pseudoalcaligenes																		-0.724991					-0.521504															-0.651631						0.531817
Stenotrophomonas			0.169489
Stenotrophomonas maltophilia		0.592987			0.222246		-0.512737	-0.532197				0.209342									-0.621399			0.485149			-0.389857	0.017704			-0.561109				-0.523752	0.296383							0.0232761		-0.520701
Stenotrophomonas nitritireducens																						0.452091
Saccharibacteria	-0.380004			-0.558125				-0.592308	0.510658					-0.480879														-0.496779		-0.483608						-0.556909	-0.604675				-0.646134		-0.552744	0.502077
Saccharibacteria HMT 346							-0.51807																													-0.166368
Saccharibacteria HMT 954							0.287429																				-0.430699
Saccharibacteria HMT 955					0.32501																																	0.186316
Treponema	0.407966

### Sheet: Genus-level
Genus	X201	X203	X211	X213	X214	X215	X216	X217	X218	X219	X220	X221	X222	X223	X224	X225	X226	X227	X228	X229	X230	X231	X232	X233	X234	X235	X236	X237	X238	X239	X240	X241	X242	X243	X244	X245	X246	X247	X248	X249	X250	X251	X252	X253	X254	X255	X256	X257	X259
Acinetobacter	-0.0645065		0.201158					-0.00595018	-0.0810896		-0.519128	0.310237	-0.544203	-0.323451		-0.332077		0.511182	0.0410321	-0.574166			-0.581391	-0.541069		-0.525854					-0.555344			0.0920296					-0.470055	0.33047	-0.449315		-0.609611	0.357616			-0.591475	-0.50682	0.04266
Actinomyces	-0.687717	-0.547413	-0.273924			-0.444643	0.356069	0.447963	0.134369			0.388737		0.520723	0.470394		0.232629	0.443742	-0.545032	-0.598581		-0.654294	-0.261045	0.638989			-0.548439	-0.607925		0.21553	-0.509749	-0.483729	-0.0900736	0.29011	-0.602064	-0.56849		-0.630576	-0.684659		-0.552493		-0.733424	-0.0624641	0.413902	0.462471		-0.0866961	-0.0100772
Anaerococcus	-0.501529				0.363385		-0.476961	-0.491521			0.446669	0.185533			0.588165	0.559288			-0.045269			-0.538811			0.0701801				0.583153				0.351742			-0.179691			-0.462438		-0.415082	-0.07333		-0.531645			-0.305766		-0.548897
Anoxybacillus	-0.497994		-0.0988803			-0.0228884	-0.766197								0.399282	0.5166	0.506292	0.394377	-0.696128		-0.17489	-0.288056	0.427553	0.426433	0.511314	0.604781	0.481531			-0.792039	0.0095271	-0.623854	0.51185	-0.561977	-0.367758	0.375423		-0.749763	-0.088824	0.121589			-0.588975	-0.625265		-0.209094	-0.11694	-0.637264	0.031808
Bacillus		-0.490114	0.343092	-0.647817		0.656384	-0.665105	0.377962						0.595805	-0.636212	0.651735		-0.663915			-0.686732	-0.817442	-0.294486	0.459417	0.585525	0.689465		0.58888		-0.832103	0.131184		-0.270032	-0.752036		0.439299	-0.652534	-0.652524	0.564297	0.526208	-0.577215	-0.17479	0.567872		-0.0196984	-0.16798	0.469826	-0.567976	0.484064
Bergeyella	-0.0816664	-0.715761	-0.284311	0.637264	0.662569	-0.290193	-0.492897	-0.165331	0.130761	-0.561225	0.530876	0.392909	-0.377115	0.0988764			0.594562	-0.265967	0.572551			0.423047	0.381639	0.359595	-0.507154		-0.140107	-0.196348		0.358731	-0.0286833	-0.0523133		0.439015	-0.23468	-0.421692	0.140365		-0.273972	-0.580094	-0.80658	0.567221	-0.733807	-0.154529		-0.561568	-0.64042	0.46489
Brevundimonas	-0.47547		0.240918	0.507691	0.343972	-0.60987	0.303725	-0.553752		-0.457834		-0.695388															-0.637376	-0.633515						-0.68159						0.336726					0.443851	-0.306279	0.5754	-0.667841
Burkholderia		-0.520277	-0.479362		0.361923		-0.530402														-0.526899			0.51703	0.38572		-0.497808	-0.494294		-0.277752	-0.601991		-0.570081		0.500241			-0.569346						0.357616	-0.59406	0.357185	0.418269	-0.527013	0.527689
Capnocytophaga	-0.596386			0.495329	0.376793	-0.55012	-0.470389	-0.685467	-0.515036									0.478785				0.544049						-0.160664							-0.415974						-0.120946		0.493457
Corynebacterium	-0.0223149	-0.222212	-0.28817	0.0168463	-0.175235	-0.231406	-0.362286	-0.00135241	-0.0583214	0.0423861	0.103749	-0.128842	0.170496	-0.0529969	-0.162104	-0.0472404	-0.0711547	0.583483	-0.19154	-0.725701	-0.0452263	0.53154	-0.159856	-0.00673133	0.133469	-0.0290307	-0.0214015	-0.212557	0.00954336	-0.0566233	-0.0257324	-0.153864	0.137528	0.465686	-0.0394629	-0.24767	-0.15478	-0.710637	-0.235298	-0.100955	-0.00166175	-0.0240457	-0.224627	0.181844	-0.00408492	-0.20246	-0.000886974	0.0247683	-0.0265807
Cutibacterium	-0.0171015	0.0233955	-0.25633	-0.154485	-0.190479	-0.17957	-0.283736	-0.163828	-0.1977	0.0581271	-0.0251655	-0.276572	0.201308	0.0372783	-0.164864	0.101685	0.050505	-0.0951887	-0.172703	-0.780503	0.0223846	-0.0962487	-0.202804	-0.0866136	0.593366	-0.0953005	-0.096168	0.0176881	-0.0702031	-0.269823	0.0169375	-0.212669	-0.0622257	-0.4311	-0.181174	-0.376879	-0.0598302	-0.424574	-0.162553	0.589628	0.326702	-0.11409	-0.162963	0.0210878	-0.000679621	-0.149227	-0.0890834	-0.163758	0.0534077
Enhydrobacter	-0.196054	-0.501108	-0.37183			0.403983		0.406384	0.528333	-0.398073	-0.458068	-0.673568		0.577191	-0.599717	0.0897157	-0.171308	-0.165023		0.317258	-0.386021	-0.253412	-0.628963			0.310274	-0.0781431	-0.122166	-0.31067	-0.736392	0.0642194			-0.475186				-0.62162	0.586273					0.506963		0.00540874	0.0855692	0.620457	0.684678
Escherichia								-0.488536								-0.438073			0.320027			0.406248		-0.412327	0.332825									0.132914				0.269251	-0.476091				0.463886	0.455322	-0.519584	0.382244	-0.500707		0.395707
Finegoldia	0.549064		0.274023					0.517195			0.585252			-0.533403	0.653864	0.0983849			0.400002			0.539316		0.468817	0.52157				0.557296				0.537372	0.228562	0.106894	0.289262		-0.61424			-0.639391	-0.0287478		-0.400841	-0.297967	-0.556749	-0.108017		0.799553
Gemella				0.344444				-0.629288						-0.47635										0.327969			-0.533821				-0.671148				0.278986			-0.759064					0.542866	0.614079			0.527479	-0.634322	-0.439598
Granulicatella			0.242581		0.432594	-0.625757		-0.683398																-0.685365				0.558044			0.510721		-0.517973					-0.682262							-0.559138			0.266068	0.519172
Janibacter		-0.47856			0.472289	-0.682878			-0.567484																				-0.601517						-0.419491	-0.550037	-0.0547902					0.357829							0.480328
Kocuria	-0.560436		0.458276											-0.385416		-0.600968		-0.79241			-0.540796		-0.507939				-0.57376																-0.500858					-0.587547
Lactococcus	0.0896457		-0.492964	0.511331	0.427895	-0.620554	-0.536978	0.16127			-0.0625255			-0.359846							-0.516929	0.520548		-0.541069						-0.532661														0.560209
Microbacterium	-0.544392	-0.565448	0.420457	0.543689	0.535161	-0.489312	-0.369237	-0.612437	0.147012		0.416848				0.411944	-0.605127	0.514232	0.420743	0.580851		-0.521055		-0.0550919	0.124164	0.563839		-0.738367	-0.191167		0.355879		-0.366057	-0.144597	0.288942	-0.569481	0.330642	0.487165		-0.647272	0.40671	-0.738591		-0.779132	0.425325			0.383923	-0.206723	0.575947
Micrococcus			-0.382311	0.441991	0.590103	-0.598121	0.256052			-0.354293					-0.0874214	-0.536012	0.464367	0.0878554	-0.380107			0.393433	0.315377					-0.365087		-0.765804	-0.68003				-0.0983385	-0.623416					-0.405766	-0.0296281	0.234739				0.305889		-0.659703
Moraxella				-0.485799					-0.641819			0.348427								-0.541989		-0.7181							0.474217	-0.582846				-0.58253		0.242697			0.60142
Mycobacterium			0.235729		0.457433												0.584468					0.505462		-0.459604									0.499029										-0.522937			-0.68129	0.541266	0.517885
Paenibacillus			-0.542116	0.486305			-0.546692	0.4732									0.657681		0.472144				-0.514129	0.41456			-0.571114	0.0139149		-0.649644			-0.665716		-0.477601					0.320481		0.477176	-0.343783		0.596762
Paracoccus	-0.745679		0.260391	0.362017	-0.646688	-0.639182		-0.541455		-0.53599				-0.411524			0.745519	0.502759	0.487917	-0.678704				-0.0525752	0.470355	-0.671539	-0.591236			-0.554318	-0.639787	-0.504818	-0.0660972		-0.30476	-0.665028	0.446064	-0.631843	0.524266		-0.552945		-0.511369			0.117193	0.429119	0.0153128
Peptoniphilus	0.1311	-0.582889					-0.55591	0.379628			0.692594				0.746394		0.61322		-0.113801				-0.601026	-0.579007	0.490898		-0.51478		0.0152225						0.529823	-0.25792		0.151596	-0.292968	-0.571412	-0.427414	0.458268	-0.522212		-0.511563		-0.106361	0.0320555
Prevotella	-0.50095			0.383102		-0.172551	-0.577612		-0.0868008															-0.162526		-0.585958		-0.451781						-0.580063	-0.476714		0.354095				-0.546867		-0.727052
Propionibacteriaceae_[G-1]	-0.440434	-0.167246				0.00823867											0.620586				-0.699828				0.38572			0.504948							-0.107779					0.443846				0.152017
Propionibacteriaceae_[G-2]							-0.570724	-0.515695	0.465516																0.418359		-0.563078	-0.643871		0.246454					-0.599932	0.370573	0.480412					-0.609154	-0.647769
Pseudomonas				0.374929	0.293874	0.408973			0.480464									-0.724991				0.446768	-0.522657		0.458061			-0.38194							-0.263884	-0.47957		-0.651631						0.532541
Rhodobacter	-0.631961				0.509966	-0.594579	0.260414				-0.479074													-0.586213				-0.677352						0.356446			0.444803		-0.113333		-0.357766				0.437415		-0.551334
Roseomonas	-0.512369			-0.621476							0.51608				0.547019		0.525484		0.391678	-0.523896		0.553778						-0.633346				-0.449859	-0.66659			-0.307394	0.52408		-0.129999	0.392923					0.547329	0.627173	0.470979
Saccharibacteria_(TM7)_[G-1]	-0.380771			-0.558125			-0.51948	-0.592892	0.511821					-0.481994														-0.496779		-0.483608						-0.557731	-0.604675				-0.646134		-0.554142	0.502475
Sphingomonas		-0.585634	-0.250336			-0.403112		0.514095				0.05037		-0.50644															-0.575813							0.396292	0.251727		-0.586981				0.123158
Staphylococcus	-0.0136386	-0.782669	-0.32949	0.0188672	-0.149565	-0.142337	-0.222376	-0.200467	-0.19996	0.0389034	0.00855852	-0.274803	0.181491	-0.0494713	-0.130065	-0.0712222	0.0236673	-0.0131951	-0.178743	0.0995305	0.0904445	0.253261	-0.398433	-0.136671	0.118852	-0.250022	-0.0972412	0.0550448	0.0914627	-0.280886	-0.231062	0.20549	-0.153795	-0.424913	0.132373	-0.0452479	-0.0767498	-0.180558	0.0177558	-0.315555	-0.824931	-0.0688012	-0.00542911	-0.134734	-0.10714	-0.070862	-0.056721	-0.0503236	-0.0573281
Stenotrophomonas		0.592987	0.169489		0.223087		-0.514147	-0.53278				0.20997									-0.621399	0.453169		0.486318			-0.390577	0.0177878			-0.562083				-0.523752	0.296383							0.0230004		-0.521334
Streptococcus	0.0776927	-0.721725	-0.385231	0.718475	0.0689473	0.684567	-0.293344	-0.097729	0.0169685	-0.894592	-0.053229	0.0579	-0.843336	-0.358126	-0.332275	0.766036	0.451047	0.818444	0.0933664	-0.860599		0.71953	0.462678	-0.239685	0.592515	0.431862	-0.0959602	0.517405	0.129502	0.287807	-0.206145	0.0766594	-0.49306	0.317373	-0.750678			-0.887823	0.408054	0.509754		0.14525	-0.168535	0.763983	-0.078494	0.621495	-0.036416	-0.174335	-0.249723
